# Using local convolutional neural networks for genomic prediction

**DOI:** 10.1101/2020.05.12.090118

**Authors:** Torsten Pook, Jan Freudenthal, Arthur Korte, Henner Simianer

## Abstract

The prediction of breeding values and phenotypes is of central importance for both livestock and crop breeding. With increasing computational power and more and more data to potentially utilize, Machine Learning and especially Deep Learning have risen in popularity over the last few years. In this study, we are proposing the use of local convolutional neural networks for genomic prediction, as a region specific filter corresponds much better with our prior genetic knowledge of traits than traditional convolutional neural networks. Model performances are evaluated on a simulated maize data panel (n = 10,000) and real Arabidopsis data (n = 2,039) for a variety of traits with the local convolutional neural network outperforming both multi layer perceptrons and convolutional neural networks for basically all considered traits. Linear models like the genomic best linear unbiased prediction that are often used for genomic prediction are outperformed by up to 24%. Highest gains in predictive ability was obtained in cases of medium trait complexity with high heritability and large training populations. However, for small dataset with 100 or 250 individuals for the training of the models, the local convolutional neural network is performing slightly worse than the linear models. Nonetheless, this is still 15% better than a traditional convolutional neural network, indicating a better performance and robustness of our proposed model architecture for small training populations. In addition to the baseline model, various other architectures with different windows size and stride in the local convolutional layer, as well as different number of nodes in subsequent fully connected layers are compared against each other. Finally, the usefulness of Deep Learning and in particular local convolutional neural networks in practice is critically discussed, in regard to multi dimensional inputs and outputs, computing times and other potential hazards.
