## Supplementary material for "Using local convolutional neural networks for genomic prediction": File S4

Trait	number of phenotypes	GBLUP	BayesA	EGBLUP	MLP	CNN	LCNN	MLP_(no validation)	CNN_(no validation)	LCNN_(no validation)
Anthocyanin_10	177	0.2975	0.3141	0.3134	0.21	0.2267	0.286	0.2549	0.2793	0.2926
Anthocyanin_16	176	0.1768	0.1688	0.1739	0.1175	0.1582	0.1987	0.1732	0.1672	0.1896
Anthocyanin_22	177	0.2599	0.2491	0.2771	0.2085	0.2144	0.3056	0.2289	0.2307	0.2504
Chlorosis_10	177	-0.0053	0.0799	0.0208	0.0878	0.1454	0.1554	0.1794	0.2226	0.2441
Chlorosis_16	176	-0.032	0.0114	-0.0067	0.0266	0.0286	0.0102	0.0417	0.0509	0.0389
Chlorosis_22	176	0.2641	0.2435	0.2459	0.1659	0.1885	0.2425	0.2177	0.1898	0.2101
FLC	167	0.6129	0.5847	0.5745	0.6164	0.6017	0.6278	0.6511	0.6399	0.6497
FRI	164	0.4026	0.3659	0.3909	0.3419	0.3788	0.4031	0.3877	0.4035	0.449
Seed_bank_133-91	110	0.3873	0.317	0.3331	0.2953	0.2837	0.289	0.2719	0.3371	0.3298
Seed_Dormancy	83	0.6851	0.6631	0.6686	0.7126	0.6885	0.6501	0.721	0.6978	0.6897
Zn66	93	0.2558	0.2588	0.2295	0.1609	0.1146	0.095	0.2553	0.177	0.1116
0W	137	0.7513	0.7495	0.7373	0.7382	0.7203	0.7259	0.7542	0.7394	0.6793
2W	152	0.833	0.8341	0.8167	0.8233	0.8163	0.8255	0.8502	0.8363	0.7951
After_Vern_Growth	110	-0.103	-0.1357	-0.0883	0.0142	-0.0272	-0.0652	-0.0091	-0.0185	-0.109
As	175	0.1213	0.1034	0.1222	0.097	0.0636	0.0739	0.0847	0.1035	0.1189
As_CFU2	175	0.0451	0.0132	0.0093	-0.0157	-0.0227	0.0222	-0.0088	-0.0114	-0.0087
As2	175	0.1473	0.1057	0.1123	0.0664	0.0668	0.1244	0.0954	0.0673	0.0703
At2_CFU2	175	0.0494	0.0548	0.0455	-0.0371	-0.062	-0.0845	0.0037	-0.0505	-0.0461
avrB	87	0.3385	0.3206	0.3252	0.2688	0.2869	0.2825	0.2788	0.2903	0.3621
avrPphB	90	0.4977	0.5101	0.4942	0.3662	0.373	0.4424	0.4307	0.4127	0.4843
Bacterial_titer	95	0.5072	0.4919	0.5134	0.3232	0.358	0.3049	0.3517	0.3588	0.2762
Bs	175	0.1543	0.1799	0.1612	-0.0012	0.0361	0.0471	0.094	0.1016	0.1257
Cd114	93	0.3504	0.3338	0.3541	0.2231	0.2659	0.288	0.2837	0.3121	0.3035
DSDS50	109	0.5104	0.4938	0.4847	0.5215	0.4898	0.4836	0.5623	0.5368	0.4814
DTF_spain_2009_(1st_experiment)	468	0.7676	0.7663	0.7642	0.7019	0.6862	0.7359	0.718	0.7047	0.7152
DW_	95	0.272	0.2314	0.2889	-0.0241	0.0537	0.2601	0.0284	0.0793	0.2228
Emwa1	85	0.3373	0.3064	0.3468	0.1986	0.1474	0.2655	0.2368	0.2357	0.3152
FT_Field	180	0.7357	0.7407	0.7141	0.5315	0.4026	0.4299	0.4652	0.351	0.3087
FT22	193	0.7911	0.7951	0.7896	0.8036	0.7801	0.8011	0.7935	0.8093	0.7936
Hiks1	84	0.2601	0.2477	0.2966	0.1533	0.182	0.2487	0.2547	0.256	0.3154
Hypocotyl_length	89	0.509	0.5052	0.4875	0.464	0.4451	0.5181	0.536	0.5245	0.525
K39	93	0.3131	0.2938	0.2734	0.1424	0.1198	0.1351	0.1507	0.1312	0.1615
LD	167	0.7976	0.7937	0.8121	0.7941	0.7806	0.8061	0.7955	0.8037	0.774
Leaf_serr_10	174	0.4132	0.4144	0.4006	0.3352	0.3309	0.393	0.378	0.4056	0.4689
LN16	176	0.774	0.7734	0.76	0.7461	0.7466	0.7266	0.742	0.7815	0.7581
LN22	176	0.691	0.6863	0.6801	0.6761	0.6934	0.6881	0.6907	0.7001	0.7016
Mn55	93	0.2724	0.3138	0.2747	0.283	0.2256	0.2324	0.2977	0.2569	0.2517
Ni60	93	0.2616	0.2315	0.2854	0.2322	0.2333	0.2296	0.2845	0.3017	0.2713
P31	93	0.3768	0.3822	0.3902	0.2772	0.2568	0.269	0.2794	0.247	0.232
RP_GH	147	0.1417	0.1596	0.0776	0.1881	0.1546	0.0949	0.1778	0.2084	0.1378
Secondary_Dormancy	93	0.5329	0.5049	0.5513	0.5334	0.5252	0.4805	0.5479	0.571	0.5973
Silique_16	95	0.2551	0.2167	0.2115	0.0291	-0.0091	0.0998	0.0715	0.0334	0.0534
Size_spain_2009_(1st_experiment)	463	0.5144	0.5122	0.511	0.4288	0.4194	0.4521	0.4515	0.4349	0.4887
SizeLocSweden2009	457	0.6169	0.6065	0.6136	0.5947	0.5717	0.6077	0.6047	0.5904	0.6354
Trichome_avg_C	94	0.4699	0.4313	0.4705	0.4452	0.4168	0.3667	0.4558	0.4768	0.4134
Width_16	175	0.3781	0.3626	0.3893	0.1663	0.1487	0.1993	0.266	0.2425	0.1983
Width_22	175	0.2298	0.2188	0.2057	0.0796	0.0424	0.0114	0.1533	0.1689	0.1179
YEL_	95	0.785	0.7801	0.7192	0.6145	0.6904	0.717	0.6858	0.7681	0.7659
Yield_spain_2009_(2nd_experiment)	337	0.3796	0.3934	0.3926	0.0344	0.1204	0.4011	0.0446	0.16	0.3859
YieldPlantingSummer2009	384	0.1044	0.1044	0.0794	0.0284	0.0515	0.0808	0.0325	0.0687	0.1131
